# Effects of the Hypomethylating Agent Guadecitabine on Peripheral Blood Mononuclear Cell Methylomes and Immune Cell Populations in Small-Cell Lung Cancer Patients

**DOI:** 10.64898/2026.02.18.706553

**Authors:** Elnaz Abbasi Farid, Shu Zhang, Zhen Fu, Collin M. Coon, Daniela Matei, Shadia I. Jalal, Kenneth P. Nephew

## Abstract

**Background:** Small-cell lung cancer (SCLC) represents 15% of lung cancers and with a 5-year survival rate under 7% remains one of the deadliest malignancies. Although initially responsive to chemotherapy, rapid recurrence and resistance are common. Epigenetic modifications, particularly DNA methylation, contribute to tumor progression and therapy resistance. Guadecitabine, a hypomethylating agent (HMA), has shown promising clinical activity when combined with carboplatin in preclinical models. We evaluated the combination of guadecitabine with carboplatin as a second-line treatment for extensive-stage SCLC (NCT03913455). Here we report methylome changes in peripheral blood mononuclear cell (PBMCs) collected at baseline and during treatment from patients on the trial.

**Results:** PMBC DNA was analyzed using Infinium HumanMethylationEPIC v1.0 bead chips. Data were processed and differentially methylated positions (DMPs) were identified and analyzed for pathway enrichment using bioinformatic approaches and immune deconvolution analyses were conducted to investigate the impact on immune cell composition. Direct comparison of PBMCs between cycle 2 day 5 (C2D5; post-treatment) vs cycle 1 day 1 (C1D1; pre-treatment) revealed a greater number of hypomethylated DMPs (380 DMPs in C2D5 vs C1D1 PBMCs; p < 0.05, |β| > 20%). Moreover, when first compared with normal PBMCs from cancer-free controls, the number of hypomethylated DMPs was even greater in C2D5 than in C1D1 (1,771 vs 237 DMPs, respectively; p < 0.05, |β| > 20%). Long interspersed nucleotide elements-1 (LINE-1) were also significantly hypomethylated in PBMCs after HMA treatment (C2D5), compared to C1D1. Pathway analysis of hypomethylated DMPs revealed significant alterations in key signaling pathways including NF-κB, Rho GTPase, pulmonary fibrosis, and p75 NTR in C1D1 vs C2D5. When normal PBMCs were compared to C1D1 PBMCs, changes in IL-3 signaling, Fcγ receptor-mediated phagocytosis, and molecular mechanisms of cancer were observed. Deconvolution analysis revealed a significantly higher percentage of monocytes in C1D1 PBMCs vs normal PBMCs. However, after HMA treatment, percentages of monocytes and B cells decreased, while eosinophil percentage increased in C1D1 compared to C2D5 PBMCs.

**Conclusion:** In the first study on the global impact of HMA treatment on PBMC methylomes in SCLC patients, DNA methylation changes associated with biological pathways related to PBMC function reveal shifts in distinct immune cell populations.

**Summary:** Methylome changes in peripheral blood mononuclear cell (PBMCs) from small cell lung cancer (SCLC) patients treated with an epigenetic therapy revealed global hypomethylation and altered cancer signaling processes associated with tumor progression, immune response, therapy resistance and significant change in the proportion of immune cells. Integrating blood-based methylation biomarkers into clinical trials of epigenetic therapy and methylomic analysis of PBMCs provides direct monitoring of treatment effects in cancer patients, which may improve patient selection and enable real-time response assessment in patients receiving hypomethylating agents.
