## Supplemental Tables 1, 2, 3 for "Effects of the Hypomethylating Agent Guadecitabine on Peripheral Blood Mononuclear Cell Methylomes and Immune Cell Populations in Small-Cell Lung Cancer Patients": SupplTable1. C2D5-C1D1-hypomethylated CpGs.xlsx

### Sheet: Hypo-380 probes
Probe_ID	Est_TreatmentTreated	genesUniq
cg00119964	-0.878625	ABHD16B;AL118506.1
cg00214688	-0.668456	PABPC1P13
cg00306510	-0.518428	DHRS7;PCNX4
cg00322927	-0.511862	STK24
cg00324223	-0.48786	KCNC1
cg00398030	-0.48569	AC022126.1
cg00406023	-0.452529	AL121992.1;CHCHD2P6
cg00516030	-0.439011	GPR65
cg00543099	-0.428676	KIF26B
cg00639522	-0.424565	SATB1;TBC1D5
cg00806481	-0.4216
cg00842549	-0.419706	LINC00205
cg00859574	-0.411632	AL137230.1;AL137230.2
cg00883027	-0.410635	SH3BP2
cg00950856	-0.409863	TNFAIP8
cg00968167	-0.409362	ANTXR2
cg00976619	-0.405657	AL136115.1;PTP4A2
cg01109574	-0.401309	TBCD;ZNF750
cg01311063	-0.396966	LCP2
cg01565291	-0.396214	CAPZB;MICOS10
cg01619084	-0.388689	SLC16A5
cg01666550	-0.385024	AKAP13
cg01716680	-0.374553	AC027045.2
cg01726273	-0.361957	FOXK1
cg01752257	-0.357454	BICDL1
cg01786985	-0.353839	C4orf50;JAKMIP1
cg01976904	-0.34958	WDR86-AS1
cg02053407	-0.34724
cg02108006	-0.337561	CCNG2
cg02119938	-0.334702
cg02144266	-0.33364	YWHAE
cg02297098	-0.333074	VPS13D
cg02387633	-0.331498	LAIR2
cg02401786	-0.32815	C1orf112;METTL18
cg02520212	-0.324891	DNAI3
cg02563789	-0.322683	AC016629.3;CENPBD1P1;MZF1;MZF1-AS1
cg02578087	-0.322078	CASQ2
cg02613380	-0.319152	FEZ2
cg02632490	-0.318932	PRTFDC1
cg02670310	-0.318495	ETS1
cg02678768	-0.317707	PTPRO;RERG
cg02683838	-0.315131	UBTD1
cg02768695	-0.314605	CDC14A
cg02781074	-0.309243	FAM107B
cg02787813	-0.305938	TIAM2
cg02793828	-0.305359	GAA
cg02816732	-0.302965	L3MBTL3
cg02838375	-0.302502
cg02877240	-0.30209	EIF4A2
cg02995697	-0.30193	AC013394.1;CHASERR
cg03159409	-0.301349	PRR22
cg03285485	-0.30119	SYNGAP1-AS1;ZBTB9
cg03391389	-0.300221	PRKN
cg03392371	-0.299914	ARHGAP21
cg03405789	-0.298427	AC004223.3;RFFL
cg03427849	-0.297524	OPCML
cg03728930	-0.292694	AC010528.2;AC106741.1;CNTNAP4
cg03795574	-0.292456	AL357075.4;IPCEF1
cg03981617	-0.291263
cg04018702	-0.287916	SRP68;ZACN
cg04104977	-0.287785	VSX1
cg04161137	-0.287635	TNRC6B
cg04173586	-0.287499	ADGRV1;LUCAT1
cg04190475	-0.287102	CAMSAP1
cg04194840	-0.286877	UPP1
cg04254050	-0.285837
cg04256466	-0.284935	AC069288.1;MAD1L1
cg04370983	-0.280597	CD274
cg04410632	-0.280587
cg04455146	-0.279035	PEX2
cg04516672	-0.278013	UPP1
cg04712321	-0.275394	RFLNA
cg04740205	-0.274704	AL137230.1;AL137230.2
cg04848555	-0.273483	AC058822.1;LNX1
cg05026039	-0.273146	RGS10
cg05091135	-0.272106	LINC02006
cg05101809	-0.270642
cg05176211	-0.270314
cg05257772	-0.265722	VMP1
cg05279738	-0.265712	EVPL
cg05286807	-0.2654	CD96
cg05309232	-0.265055	CDK6
cg05316439	-0.264665
cg05319697	-0.264017	ETS1
cg05464351	-0.263333	BLK
cg05560321	-0.261385	MSRA
cg05611414	-0.261075	DLGAP2
cg05632420	-0.260165	FRYL
cg05655806	-0.259088
cg05663723	-0.258875	DTHD1
cg05753693	-0.258523	LRMDA
cg05996538	-0.257926
cg06061257	-0.257831	AL132709.7
cg06263887	-0.257271	PREP
cg06398335	-0.257264	AC016831.6;LINC-PINT
cg06615209	-0.257206	OFCC1
cg06688763	-0.255974	AP006623.1;TSPAN4
cg06740217	-0.255814
cg06968164	-0.255567	MYL12A
cg06991163	-0.255547
cg07024786	-0.255506	PTK2
cg07099084	-0.254862	SLC10A7
cg07121795	-0.254856	KIAA1328
cg07166266	-0.252814	CAMK1D
cg07391417	-0.252587	GAL
cg07402310	-0.25051	AC104123.1
cg07412315	-0.249506	AC044893.1
cg07489488	-0.248988	TMEM184A
cg07584855	-0.248299	ACSBG1
cg07585427	-0.247892	CFLAR
cg07603078	-0.245814
cg07855242	-0.245569	GGACT
cg07935902	-0.244922
cg07986005	-0.244792	AL138889.1
cg08164005	-0.244693	TACC2
cg08301612	-0.244574
cg08336478	-0.244219	COL4A6
cg08464177	-0.244092	GPC6;GPC6-AS1
cg08487455	-0.243934
cg08510057	-0.241885	RNMT
cg08523075	-0.241583	SLC29A4
cg08591265	-0.241048	NFATC1
cg08663896	-0.240699	CCNL1
cg08716255	-0.240186	CASC9
cg08777095	-0.240056	DIP2C
cg08854316	-0.240044	RAD21;RAD21-AS1
cg08989564	-0.239864	PCCA
cg09043214	-0.23985	L1TD1;Y_RNA
cg09283818	-0.2398	AL450322.2
cg09290260	-0.239762	TNIK
cg09408629	-0.238978
cg09531260	-0.23895	NHSL1
cg09605880	-0.238899	MTA1;TEX22
cg09672912	-0.23879	NOTCH4
cg09675423	-0.237845	MIR8074
cg09680926	-0.237604	RO60;UCHL5
cg09774645	-0.237438	AC016831.6;LINC-PINT;MKLN1
cg09926867	-0.2374	RYR2
cg10023749	-0.237381
cg10213875	-0.237203	AL360181.3;PAOX
cg10231400	-0.237138	NDRG4
cg10317717	-0.237103	C1GALT1C1L;PLEKHH2
cg10318744	-0.236983
cg10416784	-0.236961	AP001189.1;AP001189.3
cg10656687	-0.236124	WIPF3
cg10673887	-0.236072	PDE4D
cg10713839	-0.235731	KCNK5
cg10752745	-0.23556	MBNL1
cg10788837	-0.235081	TRAPPC9
cg10789170	-0.234834	TRAJ34;TRAJ35
cg11250576	-0.234802	NECAP2
cg11421485	-0.234333	RAD21L1;SNPH
cg11498973	-0.23416
cg11556503	-0.234159
cg11608646	-0.233965	AL445423.3;HLX
cg11754778	-0.233884	CD8B
cg11809107	-0.233841	TCP11
cg11809139	-0.233779	SDK2
cg11848931	-0.233411	LINC00539
cg11850943	-0.233183	AL139281.2
cg11888982	-0.232876	PHF19
cg11893698	-0.232871	LANCL2
cg11945096	-0.232836	SLC35D1
cg12027819	-0.232827	FHIT
cg12075928	-0.23277	ADGRD1
cg12081253	-0.232709	FREM2
cg12153480	-0.232368	SCARA5
cg12256038	-0.232292	AC015813.2;AC015813.5;SRSF1
cg12421749	-0.231171	PARD3B
cg12434898	-0.231058
cg12564698	-0.230595	VPS18
cg12609247	-0.230586	PRUNE2
cg12613255	-0.230577	BTG1;LINC01619
cg12774129	-0.23029	ADGRB1
cg12793924	-0.229651	SLC12A6
cg12855461	-0.229548	SHQ1
cg12908597	-0.228889	TSNARE1
cg12939025	-0.228283	CDKN1C
cg13074532	-0.227841	MAST3
cg13109494	-0.227818	AC006030.1;SLC4A5
cg13129556	-0.227673	AL136985.3
cg13130022	-0.227236	IQCJ-SCHIP1
cg13411506	-0.227215
cg13432945	-0.226974	CASC6
cg13543544	-0.226827	STK3
cg13549673	-0.22645	HOXB-AS3;HOXB3
cg13589218	-0.225688	FRMD1
cg13622265	-0.22563	ENTHD1
cg13623268	-0.225275	METRNL
cg13682598	-0.225103
cg13826459	-0.225089	RDX
cg13835576	-0.225064	SMPX
cg13851767	-0.225008	AL450322.2
cg13916443	-0.22499	BTG1;LINC01619
cg14004685	-0.224847	AC004470.2;DDX53
cg14020146	-0.224366	BCL2
cg14036584	-0.224328	GRHPR
cg14106234	-0.224088	PCSK5
cg14169496	-0.223538	JAM3
cg14204266	-0.223088	AC093519.2
cg14259255	-0.22257	RERE;RERE-AS1
cg14302214	-0.222545	AL160004.1;NUP133
cg14325436	-0.222472
cg14454477	-0.222356	CRADD
cg14479377	-0.222126	MCCC2
cg14660461	-0.221218	STK24
cg14784845	-0.220656	HNRNPC
cg14805969	-0.220645
cg14834568	-0.220381	AC021660.3
cg14913143	-0.220024	LINC02668
cg14928673	-0.219513	RABGAP1L
cg15289708	-0.21942	TNFRSF19
cg15403283	-0.219393	CDH1
cg15458017	-0.219043	LINC02283
cg15521572	-0.21899	COL11A2
cg15551781	-0.218816	NXN
cg15571623	-0.218674	DCDC2C
cg15625636	-0.21803	CELF2
cg15652790	-0.217884	SEPTIN9
cg15761265	-0.21785	AL133346.1;CCN2
cg15834202	-0.217686	RPTOR
cg15897921	-0.21734	COA1;STK17A
cg16015362	-0.21727	MCF2L
cg16020638	-0.217183	RIMBP2
cg16168178	-0.216441
cg16181002	-0.216425	CALCR
cg16299845	-0.216049	AL157935.1;DPM2
cg16317330	-0.216013	AC016831.6;LINC00513
cg16396033	-0.215894	AL365295.1
cg16443926	-0.215464	SLC2A9
cg16475993	-0.215296
cg16480662	-0.215122	RWDD4;TRAPPC11
cg16519910	-0.215092	AC013489.1;DET1
cg16555595	-0.214979	TNFAIP3
cg16593113	-0.21464	ITGAE
cg16606347	-0.214581	TTLL11
cg16806041	-0.214515	DIP2C
cg16809293	-0.214253	SGCE
cg16809873	-0.214078	LYRM4
cg16836638	-0.214056	AC009403.2
cg16988262	-0.214
cg17027726	-0.213908	LINC01122
cg17053854	-0.213904	AC005884.1;BCAS3
cg17066594	-0.213718	AL583722.3;INF2
cg17087499	-0.213586	TLR3
cg17124387	-0.213155	AL513165.2;FBXO10
cg17165759	-0.21306	CSPG5
cg17311865	-0.212916	LINC01811
cg17516247	-0.212906	CCDC42
cg17581065	-0.212903	GPR1-AS
cg17631426	-0.212693	PCF11
cg17667912	-0.212512	CDH22
cg17757894	-0.212458	MGAT5
cg17772793	-0.2124	AL161935.1
cg17777683	-0.212351	RBM19
cg17794524	-0.212344	NMD3
cg17973038	-0.212195
cg18040974	-0.21214	HEG1
cg18121066	-0.211971	CNGB3;GOLGA2P1
cg18279090	-0.211741	RAET1E;RAET1E-AS1
cg18430034	-0.211653	OAF
cg18524114	-0.211569	LRP5
cg18711535	-0.21154	C1GALT1
cg18896458	-0.21128	SCUBE1
cg18912160	-0.211231	HCFC1
cg18934822	-0.211231	XPO6
cg18996636	-0.211222	MFHAS1
cg19168312	-0.210746	LINC01934
cg19300307	-0.210612	CRH
cg19381792	-0.210391	ZEB2
cg19564867	-0.210375	AL356966.1;GGACT
cg19607954	-0.210373	ACLY
cg19615017	-0.210371	AC091588.3;GATA6
cg19788128	-0.21024	AC106820.6;CCNF
cg19803383	-0.210073	DOT1L
cg19969694	-0.20963	CALN1
cg20016068	-0.209596	DACT2
cg20054182	-0.209589	UPP1
cg20069757	-0.209508	SLC2A9
cg20302957	-0.209431	NPPB
cg20318550	-0.209348	IL17RA
cg20345915	-0.20914	C1QC
cg20370799	-0.209106	MYT1L
cg20507600	-0.208918	PRDM16
cg20542619	-0.208869	USP43
cg20593471	-0.20871	AC010991.1
cg20608895	-0.208689
cg20618651	-0.208569	TNS3
cg20646846	-0.208442	TACC1
cg20719116	-0.208406
cg20870000	-0.208229	TBC1D16
cg20880080	-0.208022	JMJD8;WDR24
cg21006866	-0.207958
cg21117426	-0.207948	TUB
cg21174352	-0.207892	SPTB
cg21181453	-0.207819	AC138150.1;HEXIM1
cg21273155	-0.207656	NFKB1
cg21296632	-0.207573	AP000229.1;AP001439.1;APP
cg21320455	-0.207562	SKI
cg21484940	-0.207485
cg21556232	-0.20748
cg21656937	-0.207061	C16orf78
cg21741284	-0.206946	AC068896.1;FAM53B
cg21816963	-0.206904	NR5A2
cg22003508	-0.206799	POP1
cg22005336	-0.206697	AL078602.1;AL136225.1
cg22140907	-0.206678
cg22286732	-0.206407	EBF3
cg22328396	-0.206188	CDH2
cg22332722	-0.206117	ENTPD4
cg22444562	-0.205994	VSNL1
cg22464884	-0.205989	BEND3
cg22511877	-0.205881	AP002336.2;PPFIA1
cg22512636	-0.20569
cg22579075	-0.205667	ACHE
cg22603111	-0.205593	DNAAF5;PRKAR1B
cg22663859	-0.205582	CHSY1
cg22740796	-0.205478	EXOC1
cg22749642	-0.205462	SDK2
cg22772930	-0.205362	MYT1L
cg22778957	-0.205293
cg22862734	-0.205259	HDAC4
cg23007665	-0.205182	AP002336.2;MIR548K;PPFIA1
cg23009042	-0.205178	ZNF106
cg23304023	-0.205153	GRID1;MIR346
cg23305899	-0.204763	SSUH2
cg23428870	-0.204644	TGFBR2
cg23450357	-0.204623	ABHD8;MRPL34
cg23454517	-0.204337	ITGB1
cg23467628	-0.2043	IGF1R
cg23657099	-0.204222	ARHGAP32
cg23679819	-0.204154	EXOC3
cg23714330	-0.204144	TMCO3
cg23755398	-0.204101	PRDM16
cg23955161	-0.203908	MMAB;RNU4-32P
cg23983887	-0.203861	STK24
cg23999572	-0.203822	TASOR
cg24005305	-0.203699	MYT1L
cg24037389	-0.203612	TIRAP
cg24140421	-0.203579	FAM153CP
cg24280832	-0.203297	MIR3195;TAF4
cg24555089	-0.203134
cg24736274	-0.203092	AL359706.1
cg24853857	-0.203019	AC099811.1;AC099811.5;STAT5B
cg24923430	-0.202907	NRK
cg24930541	-0.202746	NFATC1
cg24945462	-0.202587	CIT
cg25032321	-0.20254	ISY1-RAB43;RAB43
cg25038473	-0.202393	ACKR3
cg25192717	-0.202329	AP000820.1;AP000820.2
cg25276892	-0.20219	AC010624.5
cg25295825	-0.20218	SMOC2
cg25328757	-0.202013	SLC9A8
cg25332265	-0.201825
cg25342059	-0.201793
cg25489105	-0.201779	TNFRSF1A
cg25588792	-0.201733	AC069288.1;MAD1L1
cg25735583	-0.201649	PXDC1
cg25840318	-0.201459
cg25974442	-0.201421	AC004594.1;CADPS2
cg26001799	-0.201405
cg26157534	-0.20134	TRIP4
cg26158079	-0.201298	SLC6A15
cg26275301	-0.201047	GNG12-AS1
cg26306476	-0.200818	CBX4
cg26404422	-0.200783	AC005192.1;AC079741.2;IFRD1
cg26422579	-0.200771	DOCK10
cg26426334	-0.200746	LINC01250
cg26540441	-0.200666	NDRG1
cg26630859	-0.20066
cg26647200	-0.200649	HSPA4
cg26703758	-0.200546	PKIG
cg26750188	-0.200472	MIR3132;TMEM198
cg26899005	-0.200394	KAT6A
cg26954695	-0.200294	MBP
cg26964875	-0.200278	SERPINA1
cg27083565	-0.200156	AC073257.2
cg27089703	-0.200114	GJA4;SMIM12
cg27128467	-0.200075	DLEU1;DLEU7

### Sheet: Hyer-9 probes
Probe_ID	Est_TreatmentTreated	genesUniq
cg27132966	0.226119	POPDC2
cg27198679	0.234472	RALGAPA2
cg27312173	0.240952	MEF2C
cg27333178	0.257216	AC080188.1;PALLD
cg27345989	0.258314	DENND1B
cg27384476	0.289583	LINC01150
cg27417567	0.297441	UNC93B1
cg27447219	0.305201	C7orf50
cg27522830	0.318356	MBD4
