## Supplemental Tables 1, 2, 3 for "Effects of the Hypomethylating Agent Guadecitabine on Peripheral Blood Mononuclear Cell Methylomes and Immune Cell Populations in Small-Cell Lung Cancer Patients": SupplTable2. DMPs delta-b=0.2.xlsx

### Sheet: diff_meth_pro_C2D5 vs C1D1
Probe_ID	genesUniq
cg02144266	ABHD16B;AL118506.1
cg09672912	PABPC1P13
cg22003508	DHRS7;PCNX4
cg25032321	STK24
cg26703758	KCNC1
cg05026039	AC022126.1
cg16988262	AL121992.1;CHCHD2P6
cg15625636	GPR65
cg01565291	KIF26B
cg20016068	SATB1;TBC1D5
cg24945462	LINC00205
cg25328757	AL137230.1;AL137230.2
cg23450357	SH3BP2
cg24930541	TNFAIP8
cg10713839	ANTXR2
cg09605880	AL136115.1;PTP4A2
cg18121066	TBCD;ZNF750
cg24140421	LCP2
cg00968167	CAPZB;MICOS10
cg23714330	SLC16A5
cg10231400	AKAP13
cg15458017	AC027045.2
cg13589218	FOXK1
cg26001799	BICDL1
cg22328396	C4orf50;JAKMIP1
cg06263887	WDR86-AS1
cg05286807	CCNG2
cg02401786	YWHAE
cg23983887	VPS13D
cg25588792	LAIR2
cg15897921	C1orf112;METTL18
cg11754778	DNAI3
cg26954695	AC016629.3;CENPBD1P1;MZF1;MZF1-AS1
cg00119964	CASQ2
cg01109574	FEZ2
cg11848931	PRTFDC1
cg24853857	ETS1
cg21816963	PTPRO;RERG
cg02613380	UBTD1
cg05316439	CDC14A
cg14834568	FAM107B
cg09283818	TIAM2
cg21320455	GAA
cg20719116	L3MBTL3
cg12153480	EIF4A2
cg09680926	AC013394.1;CHASERR
cg26306476	PRR22
cg25192717	SYNGAP1-AS1;ZBTB9
cg16181002	PRKN
cg04254050	ARHGAP21
cg27089703	AC004223.3;RFFL
cg00322927	OPCML
cg08487455	AC010528.2;AC106741.1;CNTNAP4
cg25038473	AL357075.4;IPCEF1
cg07166266	SRP68;ZACN
cg08854316	VSX1
cg25276892	TNRC6B
cg21296632	ADGRV1;LUCAT1
cg14479377	CAMSAP1
cg10317717	UPP1
cg17667912	AC069288.1;MAD1L1
cg00883027	CD274
cg26157534	PEX2
cg10213875	UPP1
cg03159409	RFLNA
cg19168312	AL137230.1;AL137230.2
cg23755398	AC058822.1;LNX1
cg20345915	RGS10
cg22512636	LINC02006
cg16836638	VMP1
cg02678768	EVPL
cg05655806	CD96
cg06688763	CDK6
cg26404422	ETS1
cg13835576	BLK
cg05753693	MSRA
cg06740217	DLGAP2
cg14036584	FRYL
cg14169496	DTHD1
cg24280832	LRMDA
cg23305899	AL132709.7
cg26158079	PREP
cg23999572	AC016831.6;LINC-PINT
cg08523075	OFCC1
cg22749642	AP006623.1;TSPAN4
cg02297098	MYL12A
cg12075928	PTK2
cg14660461	SLC10A7
cg27083565	KIAA1328
cg09926867	CAMK1D
cg12564698	GAL
cg25735583	AC104123.1
cg02387633	AC044893.1
cg16443926	TMEM184A
cg02119938	ACSBG1
cg17777683	CFLAR
cg02781074	GGACT
cg24736274	AL138889.1
cg23304023	TACC2
cg20318550	COL4A6
cg20054182	GPC6;GPC6-AS1
cg23679819	RNMT
cg05101809	SLC29A4
cg25332265	NFATC1
cg00976619	CCNL1
cg20507600	CASC9
cg07489488	DIP2C
cg04370983	RAD21;RAD21-AS1
cg06398335	PCCA
cg04104977	L1TD1;Y_RNA
cg14106234	AL450322.2
cg05560321	TNIK
cg13549673	NHSL1
cg16015362	MTA1;TEX22
cg05996538	NOTCH4
cg27417567	MIR8074
cg13543544	RO60;UCHL5
cg05632420	AC016831.6;LINC-PINT;MKLN1
cg17087499	RYR2
cg13682598	AL360181.3;PAOX
cg04194840	NDRG4
cg14454477	C1GALT1C1L;PLEKHH2
cg27384476	AP001189.1;AP001189.3
cg07024786	WIPF3
cg15834202	PDE4D
cg00859574	KCNK5
cg25342059	MBNL1
cg16317330	TRAPPC9
cg17311865	TRAJ34;TRAJ35
cg07121795	NECAP2
cg18896458	RAD21L1;SNPH
cg07584855	AL445423.3;HLX
cg08777095	CD8B
cg03392371	TCP11
cg06061257	SDK2
cg22663859	LINC00539
cg21174352	AL139281.2
cg13851767	PHF19
cg11850943	LANCL2
cg12027819	SLC35D1
cg16806041	FHIT
cg19381792	ADGRD1
cg22862734	FREM2
cg24037389	SCARA5
cg08591265	AC015813.2;AC015813.5;SRSF1
cg11556503	PARD3B
cg19969694	VPS18
cg20370799	PRUNE2
cg23428870	BTG1;LINC01619
cg08464177	ADGRB1
cg01752257	SLC12A6
cg02995697	SHQ1
cg11893698	TSNARE1
cg21741284	CDKN1C
cg25974442	MAST3
cg07986005	AC006030.1;SLC4A5
cg13432945	AL136985.3
cg10752745	IQCJ-SCHIP1
cg09774645	CASC6
cg17973038	STK3
cg00842549	HOXB-AS3;HOXB3
cg05257772	FRMD1
cg05663723	ENTHD1
cg26275301	METRNL
cg15761265	RDX
cg10789170	SMPX
cg14302214	AL450322.2
cg11809139	BTG1;LINC01619
cg14020146	AC004470.2;DDX53
cg20593471	BCL2
cg13916443	GRHPR
cg13623268	PCSK5
cg08336478	JAM3
cg07412315	AC093519.2
cg00398030	RERE;RERE-AS1
cg17165759	AL160004.1;NUP133
cg06991163	CRADD
cg04410632	MCCC2
cg19300307	STK24
cg02563789	HNRNPC
cg16475993	AC021660.3
cg18912160	LINC02668
cg17516247	RABGAP1L
cg12855461	TNFRSF19
cg27128467	CDH1
cg03285485	LINC02283
cg00324223	COL11A2
cg27345989	NXN
cg11809107	DCDC2C
cg11421485	CELF2
cg17053854	SEPTIN9
cg00516030	AL133346.1;CCN2
cg12434898	RPTOR
cg23007665	COA1;STK17A
cg13411506	MCF2L
cg02520212	RIMBP2
cg01786985	CALCR
cg21181453	AL157935.1;DPM2
cg12609247	AC016831.6;LINC00513
cg04848555	AL365295.1
cg07935902	SLC2A9
cg03427849	RWDD4;TRAPPC11
cg02670310	AC013489.1;DET1
cg09408629	TNFAIP3
cg21006866	ITGAE
cg13622265	TTLL11
cg15551781	DIP2C
cg22579075	SGCE
cg04190475	LYRM4
cg22772930	AC009403.2
cg10416784	LINC01122
cg19788128	AC005884.1;BCAS3
cg14259255	AL583722.3;INF2
cg00306510	TLR3
cg02787813	AL513165.2;FBXO10
cg23009042	CSPG5
cg11498973	LINC01811
cg17581065	CCDC42
cg22444562	GPR1-AS
cg04740205	PCF11
cg00639522	CDH22
cg07391417	MGAT5
cg12774129	AL161935.1
cg16396033	RBM19
cg08510057	NMD3
cg17027726	HEG1
cg27312173	CNGB3;GOLGA2P1
cg01976904	RAET1E;RAET1E-AS1
cg00406023	OAF
cg01666550	LRP5
cg12939025	C1GALT1
cg18040974	SCUBE1
cg26899005	HCFC1
cg09675423	XPO6
cg24923430	MFHAS1
cg20069757	LINC01934
cg03405789	CRH
cg17757894	ZEB2
cg07603078	AL356966.1;GGACT
cg08663896	ACLY
cg20880080	AC091588.3;GATA6
cg26647200	AC106820.6;CCNF
cg04173586	DOT1L
cg14913143	CALN1
cg10656687	DACT2
cg21484940	UPP1
cg23467628	SLC2A9
cg07585427	NPPB
cg17631426	IL17RA
cg04161137	C1QC
cg22140907	MYT1L
cg03391389	PRDM16
cg00950856	USP43
cg02108006	AC010991.1
cg02816732	TNS3
cg20870000	TACC1
cg23454517	TBC1D16
cg26750188	JMJD8;WDR24
cg11945096	TUB
cg15403283	SPTB
cg08301612	AC138150.1;HEXIM1
cg27333178	NFKB1
cg08164005	AP000229.1;AP001439.1;APP
cg18934822	SKI
cg08989564	C16orf78
cg04516672	AC068896.1;FAM53B
cg19803383	NR5A2
cg24005305	POP1
cg06615209	AL078602.1;AL136225.1
cg16606347	EBF3
cg22332722	CDH2
cg04712321	ENTPD4
cg12793924	VSNL1
cg14805969	BEND3
cg02768695	AP002336.2;PPFIA1
cg14204266	ACHE
cg12256038	DNAAF5;PRKAR1B
cg17794524	CHSY1
cg20618651	EXOC1
cg12081253	SDK2
cg22511877	MYT1L
cg24555089	HDAC4
cg16020638	AP002336.2;MIR548K;PPFIA1
cg26422579	ZNF106
cg02632490	GRID1;MIR346
cg02578087	SSUH2
cg19615017	TGFBR2
cg14325436	ABHD8;MRPL34
cg00214688	ITGB1
cg03795574	IGF1R
cg16809873	ARHGAP32
cg18430034	EXOC3
cg16555595	TMCO3
cg00806481	PRDM16
cg05319697	MMAB;RNU4-32P
cg27447219	STK24
cg26964875	TASOR
cg07855242	MYT1L
cg21117426	TIRAP
cg09290260	FAM153CP
cg22778957	MIR3195;TAF4
cg06968164	AL359706.1
cg07402310	AC099811.1;AC099811.5;STAT5B
cg10673887	NRK
cg20542619	NFATC1
cg13074532	CIT
cg16519910	ISY1-RAB43;RAB43
cg25295825	ACKR3
cg08716255	AP000820.1;AP000820.2
cg05611414	AC010624.5
cg17772793	SMOC2
cg13129556	SLC9A8
cg09043214	TNFRSF1A
cg15571623	AC069288.1;MAD1L1
cg23955161	PXDC1
cg04455146	AC004594.1;CADPS2
cg18711535	TRIP4
cg15652790	SLC6A15
cg26426334	GNG12-AS1
cg17124387	CBX4
cg02877240	AC005192.1;AC079741.2;IFRD1
cg14928673	DOCK10
cg03981617	LINC01250
cg03728930	NDRG1
cg11250576	HSPA4
cg09531260	PKIG
cg16480662	MIR3132;TMEM198
cg05176211	KAT6A
cg15521572	MBP
cg13826459	SERPINA1
cg18996636	AC073257.2
cg01716680	GJA4;SMIM12
cg05091135	DLEU1;DLEU7
cg02683838	POPDC2
cg12613255	RALGAPA2
cg14784845	MEF2C
cg04256466	AC080188.1;PALLD
cg21273155	DENND1B
cg19564867	LINC01150
cg17066594	UNC93B1
cg23657099	C7orf50
cg25489105	MBD4

### Sheet: diff_meth_probes_paired-20 samp
Probe_ID	genesUniq	genesUniq(expanded)
cg01109574	FEZ2	FEZ2
cg10317717	UPP1	UPP1
cg06740217	DLGAP2	DLGAP2
cg02520212	RIMBP2	RIMBP2
cg14106234	AL450322.2	AL450322.2
cg05753693	MSRA	MSRA
cg02793828		CDK6
cg06688763	CDK6	NOTCH4
cg05996538	NOTCH4	AL450322.2
cg14302214	AL450322.2	DNAAF5
cg12256038	DNAAF5;PRKAR1B	PRKAR1B
cg07099084		AC091588.3
cg20880080	AC091588.3;GATA6	GATA6
cg05101809	SLC29A4	SLC29A4
cg15551781	DIP2C	DIP2C
cg05257772	FRMD1	FRMD1
cg09926867	CAMK1D	CAMK1D
cg13130022		VPS18
cg19969694	VPS18	AP001189.1
cg27384476	AP001189.1;AP001189.3	AP001189.3
cg08336478	JAM3	JAM3
cg00398030	RERE;RERE-AS1	RERE
cg02119938	ACSBG1	RERE-AS1
cg10023749		ACSBG1
cg19381792	ADGRD1	ADGRD1
cg08510057	NMD3	NMD3
cg06991163	CRADD	CRADD
cg25332265	NFATC1	NFATC1
cg04194840	NDRG4	NDRG4
cg18040974	SCUBE1	SCUBE1
cg03392371	TCP11	TCP11
cg00950856	USP43	USP43
cg25192717	SYNGAP1-AS1;ZBTB9	SYNGAP1-AS1
cg13432945	AL136985.3	ZBTB9
cg13916443	GRHPR	AL136985.3
cg27128467	CDH1	GRHPR
cg22862734	FREM2	CDH1
cg06398335	PCCA	FREM2
cg17053854	SEPTIN9	PCCA
cg14169496	DTHD1	SEPTIN9
cg14259255	AL583722.3;INF2	DTHD1
cg16443926	TMEM184A	AL583722.3
cg07584855	AL445423.3;HLX	INF2
cg02053407		TMEM184A
cg02315509	CD96;ZBED2	AL445423.3
cg02670310	AC013489.1;DET1	HLX
cg00842549	HOXB-AS3;HOXB3	CD96
cg12855461	TNFRSF19	ZBED2
cg00859574	KCNK5	AC013489.1
cg24037389	SCARA5	HOXB-AS3
cg21320455	GAA	DET1
cg10213875	UPP1	HOXB3
cg06061257	SDK2	TNFRSF19
cg04848555	AL365295.1	KCNK5
cg20510033		SCARA5
cg22740796		GAA
cg23304023	TACC2	UPP1
cg17631426	IL17RA	SDK2
cg15761265	RDX	AL365295.1
cg13549673	NHSL1	TACC2
cg23305899	AL132709.7	IL17RA
cg13682598	AL360181.3;PAOX	RDX
cg16015362	MTA1;TEX22	NHSL1
cg23454517	TBC1D16	AL132709.7
cg07489488	DIP2C	AL360181.3;
cg16806041	FHIT	MTA1;
cg07391417	MGAT5	TBC1D16
cg03159409	RFLNA	DIP2C
cg14036584	FRYL	FHIT
cg13851767	PHF19	MGAT5
cg26422792	AL589740.1	RFLNA
cg15289708		FRYL
cg23657099	C7orf50	PHF19
cg26158079	PREP	AL589740.1
cg03623277	LCP2	PAOX
cg12305265	PRKN	C7orf50
cg11893698	TSNARE1	PREP
cg11556135		LCP2
cg12300724	EYA1	PRKN
cg13835576	BLK	TSNARE1
cg23243312	NARS2	TEX22
cg00306510	TLR3	EYA1
cg21656937		BLK
cg01623879		NARS2
cg11386098	SYT7	TLR3
cg07153944	HDAC6	SYT7
cg22286732		HDAC6
cg16062483	LINC01550	LINC01550
cg01152056	PDE10A	PDE10A
cg02108006	AC010991.1	AC010991.1

### Sheet: diff_meth_probes_C1D1-PBMC
Probe_ID	genesUniq
cg19789919	ATF7IP;RPL30P11
cg20994658	ATP6V0D2;PSKH2
cg07477614	MIR4527HG
cg15904674	GPR174
cg17066594	UNC93B1
cg11304573	AL596223.1
cg13185377	DIP2C
cg19014368	RIMBP2
cg18410685	EGLN3
cg15837531	STX8
cg20386404	PTPN14
cg23657099	C7orf50
cg12974138	AP003778.1
cg02356631	SH2D3C
cg22759423	SNHG14
cg12515659	RETREG1
cg14784845	MEF2C
cg08084103	PIK3IP1-DT
cg02346118	GNAO1
cg20831413	ARAP1
cg07136652	AC013652.1
cg05307752	AC092652.1;ARHGAP15
cg18109320	LINC00461;MEF2C-AS2
cg08778768	DRAIC
cg25774094	INHBA-AS1
cg19301526	GOLGA8B
cg01760119	LINC02085
cg24745500	IBSP
cg23144445	LINC00968
cg19918700	LINC02828
cg27492103	ASXL2
cg26654770	NINJ2;NINJ2-AS1
cg12655112	EHD4
cg00227790	FAM174B
cg02079079	AL391597.1
cg18842333	AP003071.5
cg25519315	PTH2R
cg24502490	LDAH
cg23856611	AGAP1
cg02638724	SGMS1
cg27195131	RUNX1
cg00962482	PRKCH
cg05835113	ABCA13
cg23821020	UBAC2
cg04890607	HMGA2;HMGA2-AS1
cg04558528	RIN2
cg06639053	LINC02356
cg04016410	LINC02217
cg26672202	GAB2
cg09511513	ATP6V1B2
cg06032862	PHLDB2
cg07198775	CDK6
cg24408573	NISCH
cg21027759	IL19
cg15396830	GPRIN3
cg22280671	MICU2
cg18976159	SLC35F2
cg11454468	PCOLCE2
cg03877706	NCAM2
cg02053678	TBXT
cg17365391	PAX9
cg26376241	SPRED2
cg04468621	AC084871.1;ACSL1
cg17201343	ZNF462
cg27295118	AC244502.1
cg14980042	GALNT2
cg21199922	KLF3-AS1
cg04031093	AL122003.2
cg08548498	SLPI
cg11849958	PPP1R21
cg25683854	AL450043.1;MDS2
cg10251354	ZBTB7C
cg18490259	IGSF6;METTL9;RNU6-1005P;RNU6-196P
cg22568270	MITF
cg03182214	GMDS
cg01751245	SPRED2
cg03732627	RORA
cg15361750	C5AR2
cg24907772	AL513412.1;KDM4C
cg01976035	ANKRD44
cg19143716	PACSIN2
cg14159672	AC119673.2;PM20D1
cg21035962	RB1
cg19205376	PTPRJ;PTPRJ-AS1
cg23478547	AP000439.1
cg05671501	PPARG
cg23397030	AL096869.2;TTC7B
cg14191466	CDC42BPB
cg13495130	GALNT2
cg18554789	HIPK2
cg06545761	ZCCHC14
cg27223534	AC022826.2;UBE2W
cg19742173	MAP2K1
cg19930657	PLD1
cg22666015	INPP5D
cg08425796	KLHDC7B-DT;U62317.3
cg03931397	RAB20
cg07533224	AC119673.2;PM20D1
cg25193114	EXT1
cg08820841	UQCRC2P1
cg10054437	AC134043.2;RNF145
cg16413076	SLC25A33
cg16851369	ZBTB43
cg04183654	METTL9
cg11965913	AC119673.2;PM20D1
cg21609524	G2E3
cg19851968	AC008750.5
cg04798314	SMYD3
cg26942829	GFOD1
cg17178900	AC119673.2;PM20D1
cg01142676	FXYD2;FXYD6-FXYD2
cg09646392	TNFSF13B
cg26709988	AC025280.1;AC025280.3;CRISPLD2
cg02172262	AC083805.1;AC083805.3
cg03765062	ACVR1B
cg16262572	NIFK-AS1
cg08091497	RFTN1
cg20695627	FOXN2
cg17190362	LAMA4;Z99289.1
cg05976544	ATP8B1
cg05841700	AC119673.2;PM20D1
cg20623690	SLC22A15
cg25605731	CALR
cg17777759	RAC1
cg00686823	TPRA1
cg23803230	SIRPG;SIRPG-AS1
cg23729005	TTLL4
cg09002518	SLC39A9
cg17914584	BRCA2
cg04355430	AP000265.1
cg12898220	AC119673.2;PM20D1
cg24040694	ADORA2A-AS1
cg18954633	CASQ2
cg03748202	ZMYM4
cg15661753	AC010173.1;TUBA1C
cg12840932	LINC01714
cg06032386	ADK
cg02551493	OR11G2
cg04163167	LINC00158
cg04256521	LIMK2;RNU6-1128P
cg14282386	SLC1A2
cg23653587	EFR3A
cg09455442	PCCA
cg14417099	PCMT1
cg17832871	DCXR;DCXR-DT
cg01763333	AC012668.3;LINC00607
cg20723815	ZDHHC2
cg10866482	AC009061.2
cg07120858	AP005059.2;EPB41L3
cg26063719	VIM;VIM-AS1
cg08467103	SPRED2
cg01804557	RAB11A
cg09060360	CEP128
cg21696012	HMGCL
cg22695480	GADL1
cg01495416	FAM110B
cg13876590	GRAMD1B
cg20752509	PIK3CB
cg11665114	CLEC5A;MGAM
cg08003251	IL22RA2
cg23929988	AC087482.1
cg18853017	RNU6-990P
cg19558654	ADORA2A-AS1
cg15240213	FANCM
cg06030535	AC134043.2;RNF145
cg14664412	CSTA
cg25605005	OLR1;TMEM52B
cg24503407	AC119673.2;PM20D1
cg09044574	MARCHF1
cg17759095	DST
cg07115878	AKT3;AL662889.1
cg11327657	FAM207A
cg26655028	RBM47
cg23670353	FGGY
cg10898024	SLC8A1-AS1
cg22249612	AC009779.2;CD63
cg16715711	AC091078.1
cg04450994	SLC22A23
cg08173263	AC022098.1;ADGRL1
cg08986950	AC008906.1;ERAP1
rs1945975	CARD18
rs951295	AC068722.1
cg16909374	FAM163B
cg15721243	ZNF28;ZNF468
cg07832006	SYCP1
cg24002522	ALCAM
cg24008238	AFDN
cg25243082	AC095057.2
cg16725948	AL137230.2
cg00851377	GPR85
cg14454477	C1GALT1C1L;PLEKHH2
cg02792921	CD81
cg18629132	LINC02666
cg17178218	CAMTA1
cg24755053	MED15
cg22620746	AC003973.1;ZNF257

### Sheet: diff_meth_probes_C2D5-PBMC
Probe_ID	genesUniq
cg22162544	AL590560.2;CFAP45
cg11885357	ESYT3
cg09672912	PABPC1P13
cg19789919	ATF7IP;RPL30P11
cg26703758	KCNC1
cg07477614	MIR4527HG
cg07959851	DMRT1
cg07120369	SST
cg18121066	TBCD;ZNF750
cg23450357	SH3BP2
cg08979515	ABHD10
cg19081270	AP5Z1
cg19014368	RIMBP2
cg25276892	TNRC6B
cg01565291	KIF26B
cg15458017	AC027045.2
cg00883027	CD274
cg11304573	AL596223.1
cg13185377	DIP2C
cg01109574	FEZ2
cg10213875	UPP1
cg11850943	LANCL2
cg03877706	NCAM2
cg07732626	ZNF385B
cg09283818	TIAM2
cg15904674	GPR174
cg20345915	RGS10
cg27089703	AC004223.3;RFFL
cg21320455	GAA
cg13589218	FOXK1
cg13851767	PHF19
cg15396830	GPRIN3
cg09298159	FBXO5
cg04890607	HMGA2;HMGA2-AS1
cg21816963	PTPRO;RERG
cg09584492	ARHGAP33
cg23478547	AP000439.1
cg00322927	OPCML
cg26404422	ETS1
cg13112404	SHCBP1L
cg12153480	EIF4A2
cg22249612	AC009779.2;CD63
cg08464177	ADGRB1
cg02551493	OR11G2
cg26954695	AC016629.3;CENPBD1P1;MZF1;MZF1-AS1
cg10789170	SMPX
cg27492103	ASXL2
cg16836638	VMP1
cg02119938	ACSBG1
cg05286807	CCNG2
cg03133735	PITX2
cg00445548	NFATC1
cg03083228	AC068205.1;AC068205.2
cg06241208	AL358944.1;ARL14EP
cg09774645	CASC6
cg23679344	AC005288.1;MED1
cg10317717	UPP1
cg22759423	SNHG14
cg21667998	OR5L2
cg04370983	RAD21;RAD21-AS1
cg27253415	VTI1A
cg20318550	COL4A6
cg17516247	RABGAP1L
cg27083565	KIAA1328
cg26672202	GAB2
cg01062020	SH2D1B
cg00677287	KCNH7
cg26797219	GIMAP1;GIMAP1-GIMAP5
cg02613380	UBTD1
cg02966971	AL358332.1
cg21076026	TAT-AS1;ZNF19
cg23305899	AL132709.7
cg14369893	ADARB1
cg09138496	UBE2WP1
cg02346118	GNAO1
cg02810967	DCAF16;NCAPG
cg17667912	AC069288.1;MAD1L1
cg25631352	ADD2
cg26408927	CACNA1D
cg25192717	SYNGAP1-AS1;ZBTB9
cg09531260	PKIG
cg24930541	TNFAIP8
cg03783110	PITPNA
cg02347984	AL353759.1;H2BC5
cg20719116	L3MBTL3
cg02387633	AC044893.1
cg15761265	RDX
cg20228731	AC016831.6;LINC-PINT
cg07241660	AP000439.1
cg26020069	EFHC1;TRAM2
cg16538682	CADPS2
cg01760119	LINC02085
cg01976904	RAET1E;RAET1E-AS1
cg06991163	CRADD
cg02427933	AL139352.1
cg18581998	CACFD1
cg13943068	AC147067.1
cg17087499	RYR2
cg02782634	VMP1
cg04173586	DOT1L
cg22579075	SGCE
cg14868764	ARHGAP20
cg17365391	PAX9
cg17715243	WDR37
cg09926867	CAMK1D
cg18942579	VMP1
cg06381803	EML2
cg05753693	MSRA
cg05307752	AC092652.1;ARHGAP15
cg26109145	BAIAP2
cg25332265	NFATC1
cg05655806	CD96
cg23304023	TACC2
cg06620390	MSRA
cg27417567	MIR8074
cg17534999	KIRREL3;KIRREL3-AS3
cg03128029	NOP58
cg13432945	AL136985.3
cg18115286	AL158167.1
cg09680926	AC013394.1;CHASERR
cg23821020	UBAC2
cg16015362	MTA1;TEX22
cg00361040	DIS3;PIBF1
cg06740217	DLGAP2
cg00227790	FAM174B
cg06545761	ZCCHC14
cg12876356	GFI1
cg00516030	AL133346.1;CCN2
cg13286116	ARNTL
cg12256630	NLRC5
cg07381651	DUSP16
cg06572480	AC087645.2
cg21741284	CDKN1C
cg21484940	UPP1
cg24533720	EIF2AK1
cg20128214	RAP2C-AS1
cg05996538	NOTCH4
cg22860473	AC090527.2;BLOC1S6
cg17311865	TRAJ34;TRAJ35
cg16499829	PGAM1P5;USP44
cg21181453	AL157935.1;DPM2
cg16141412	AC108751.4
cg03607573	TAF1D
cg18995788	AC091173.1
cg27384476	AP001189.1;AP001189.3
cg01786985	CALCR
cg20977229	CREB5
cg25953130	ARID5B
cg01409343	VMP1
cg16443926	TMEM184A
cg08591265	AC015813.2;AC015813.5;SRSF1
cg07198775	CDK6
cg23024444	PTTG1;SLU7
cg11127124	NLGN1
cg14350800	VAV2
cg12641545	PTPRM
cg06398335	PCCA
cg04292594	PALM2AKAP2
cg08259346	AC020763.1;VAC14
cg02297098	MYL12A
cg17143945	FBXW8
cg03392371	TCP11
cg02638724	SGMS1
cg19278199	INPP4B
cg24502490	LDAH
cg14526021	CUX1
cg17905009	SEMA3A
cg17201343	ZNF462
cg26063719	VIM;VIM-AS1
cg13422161	AC078865.1;KRT84
cg00636194	EPPIN-WFDC6;HSPD1P21;WFDC6
cg08559711	CDKAL1
cg00962482	PRKCH
cg05135521	RBMS1
cg24736274	AL138889.1
cg12116137	PRPF8
cg16467725	ATRNL1
cg06639053	LINC02356
cg17973038	STK3
cg13276306	ANGPT1
cg19300307	STK24
cg02632490	GRID1;MIR346
cg12974138	AP003778.1
cg27551227	HTR5A
cg13696490	AADACL2-AS1;AADACP1
cg02142792	AC106712.1;LINC02085
cg04947350	TRERF1
cg09591519	RPS18
cg24371114	CCDC149
cg02696415	APBB2
cg13622265	TTLL11
cg00306510	TLR3
cg23999572	AC016831.6;LINC-PINT
cg09170513	PRR5
cg24455256	RAPGEF4
cg05973623	NR5A2
cg11813056	ALDH1A2
cg14913143	CALN1
cg07166266	SRP68;ZACN
cg01703245	AF274853.1;VMA21
cg02538248	ZNRF1
cg19301526	GOLGA8B
cg16920312	HDC
cg08084103	PIK3IP1-DT
cg03182214	GMDS
cg12913344	AC104971.1;MALT1
cg06218079	TBCD
cg17720259	EBF3
cg00859574	KCNK5
cg05575921	AHRR;PDCD6-AHRR
cg26899005	HCFC1
cg13411506	MCF2L
cg26275301	METRNL
cg15021280	KRTAP12-3;TSPEAR
cg25974442	MAST3
cg05101809	SLC29A4
cg18109320	LINC00461;MEF2C-AS2
cg19918700	LINC02828
cg03369084	OR9K2
rs845016	AP000275.1
cg17720338	LGALS8
cg11420761	AASDHPPT;AP001001.1
cg20189808	NEU4
cg02920129	ZNF385D
cg07584855	AL445423.3;HLX
cg07965255	LINC02345
cg20054182	GPC6;GPC6-AS1
cg03048372	NCOR2
cg02079079	AL391597.1
cg07489488	DIP2C
cg21568513	LINC02694
cg11556503	PARD3B
cg19092981	TBX1
cg07997860	STAC
cg27312173	CNGB3;GOLGA2P1
cg18731055	AL157813.1;AL157813.2;RB1;RCBTB2
cg13904952	AC093227.2;ZNF607
cg19969694	VPS18
cg13543544	RO60;UCHL5
cg25623035	AL591043.2;COP1
cg07715257	EPHA2
cg12906712	NREP;STARD4-AS1
cg06615209	AL078602.1;AL136225.1
cg03592903	ADAMTS12
cg11945096	TUB
cg02754084	TPH2
cg02123424	STAU2
cg25088079	AC244502.1
cg11954332	PRRX1
cg27447219	STK24
cg08752433	PPTC7
cg03345938	C9orf147;KIAA1958
cg14546778	CDKAL1
cg06071476	AC130466.1
cg04029027	MEST
cg15274047	GPX4
cg11893698	TSNARE1
cg21160842	AL035078.4;RCN1
cg13023205	AC144831.1
cg25410220	AUTS2
cg05257772	FRMD1
cg00324223	COL11A2
cg23623251	BMP6
cg19679397	FADD
cg09311869	NXT1;NXT1-AS1
cg23856611	AGAP1
cg26362197	GRIN2D;GRWD1
cg02563789	HNRNPC
cg03285485	LINC02283
cg02772121	TRIM15
cg15613153	IL15
cg14685886	DNAJC3
cg17631426	IL17RA
cg00819417	NF1
cg15834202	PDE4D
cg13940723	ELMO1
cg20770573	B4GALT5
cg03493211	BAIAP2L1;BRI3
cg22862734	FREM2
cg23017826	ZDHHC20
cg07082701	PEX7
cg18896458	RAD21L1;SNPH
cg10454879	ERICH1
cg20001070	UPP1
cg00398030	RERE;RERE-AS1
cg08762247	TMEM100
cg16129795	RNU6-737P
cg05413628	AL031600.2;CLCN7
cg24745500	IBSP
cg00686823	TPRA1
cg00154848	HTR2A
cg01693697	LOXL1-AS1
cg11639815	AC124067.2;LINC01605
cg08568767	LINC01164
cg10486069	LINC02743
cg12515659	RETREG1
cg26663696	AC079594.1;MIR15B;MIR16-2;SMC4
cg00534163	CEP104
cg23457738	NCAM1
cg13502568	CT69;LINC01010
cg12609247	AC016831.6;LINC00513
cg19470045	MFAP3
cg15687502	AC004704.1
cg06992688	OTUB2
cg14526576	HIPK2
cg16596317	AL078459.1
cg14018072	AL034417.2
cg25966745	CEMIP2
cg25582220	TRIM15
cg17401282	GABRG2
cg05398335	TMEM38A
cg26918117	AC005072.1;CUX1
cg18990407	EPHB3
cg22332722	CDH2
cg05835113	ABCA13
cg26165146	ARNTL2
cg14133635	PRSS3
cg17581065	CCDC42
cg06645657	AC068547.1;CACNB4
cg05611414	AC010624.5
cg06659019	AC011369.1;TENM2
cg09606832	TFAP2A;TFAP2A-AS2
cg21174793	TESPA1
cg14106234	AL450322.2
cg02768695	AP002336.2;PPFIA1
cg01491171	AL359636.2
cg15934095	AL590666.2
cg25569341	HDAC4
cg20880080	AC091588.3;GATA6
cg11671363	CARMN;MIR145
cg04863005	TACSTD2
cg25925210	TTLL4
cg23375252	MACROD2
cg18019070	INAVA
cg20042662	ADGRB1
cg06085518	LINC02880
cg24037389	SCARA5
cg09432154	GPR87;MED12L
cg15645467	CEP170
cg26507353	AL590068.1;AL590068.4
cg17794524	CHSY1
cg01397050	AC027613.1
cg16396033	RBM19
cg13916443	GRHPR
cg11809107	DCDC2C
cg21296632	ADGRV1;LUCAT1
cg07253081	ITGB5;ITGB5-AS1
cg10072464	ADPRHL1
cg23488611	SPOCK3
cg03976979	MECOM
cg01604946	SH3TC2
cg00935967	LINC01134
cg17407859	LINC01322
cg02525722	PRSS51;PRSS55
cg14204266	ACHE
cg27661394	STX18-AS1
cg01716680	GJA4;SMIM12
cg14854532	KCTD1
cg11321178	AL356295.1;AL450423.1
cg20778216	SYNE1
cg02356631	SH2D3C
cg05865954	TMEM26-AS1
cg06699001	TTC39B
cg17053854	SEPTIN9
cg20542619	NFATC1
cg12159741	AL451080.1
cg17383627	AC019330.1
cg10855055	PRTFDC1
cg05652485	RBMS1
cg23501051	NAV2
cg05425699	TNS3
cg15361750	C5AR2
cg24822529	C5orf66;C5orf66-AS2
cg18146737	GFI1
cg08336478	JAM3
cg01821018	TACSTD2
cg05696969	SH3RF2
cg04194840	NDRG4
cg26865747	AL121932.1;AL121932.2
cg09330885	MUC4
cg17027726	HEG1
cg01958040	RALB
cg08661309	MORC4
cg26647771	NPR3
cg02699898	ATP11A
cg03391389	PRDM16
cg17190362	LAMA4;Z99289.1
cg19079092	AC114689.3
cg14833896	AL356295.1
cg12027819	SLC35D1
cg08903736	CDH4
cg26418881	SCART1
cg26195291	EPB41L2
cg02787813	AL513165.2;FBXO10
cg18353801	AC244502.1
cg04016410	LINC02217
cg22140907	MYT1L
cg23144445	LINC00968
cg09935388	GFI1
cg15825027	ERICH1
cg01751245	SPRED2
cg19087233	AC093323.1;LINC02482
cg09759301	LINC02821;PRANCR
cg18996636	AC073257.2
cg27345989	NXN
cg14398339	TRAPPC9
cg16815625	TRAPPC9
cg23062357	AC244502.1;TRDV3
cg00639522	CDH22
cg26500709	ST3GAL4
cg10942744	LINC01258
cg18361418	GPX5
cg22992772	BAIAP2
cg09675423	XPO6
cg15551781	DIP2C
cg07104417	AP000439.1
cg27514123	CRTAC1
cg01752257	SLC12A6
cg15899242	STK24
cg10673887	NRK
cg19381792	ADGRD1
cg19755069	CSF1
cg23467628	SLC2A9
cg07935902	SLC2A9
cg11425164	GPAT3
cg15528028	PHC2
cg18929814	TECPR1
cg27613273	MAML2
cg02996583	AC011676.5;SLC45A4
cg05091135	DLEU1;DLEU7
cg08192417	FASTKD2
cg16755902	AC022126.1
cg06768599	LTB4R
cg12252979	AC244502.1
cg11596902	GRAMD1B
cg23369234	CACNA1C
cg24915592	AL163541.1
cg20034027	ATP11B
cg10251354	ZBTB7C
cg25848652	OTOG
cg09818739	AC099518.3;AC099518.5
cg01059704	BRIX1;RAD1
cg02916283	AL137230.2;RN7SKP107
cg19961409	PARVB
cg27553776	VNN1
cg10278102	PRMT3
cg10984912	RXRA
cg13515254	RASAL2
cg18919478	CTHRC1
cg17412989	LINC00578
cg09060360	CEP128
cg00842549	HOXB-AS3;HOXB3
cg19262289	LIMK2
cg23129019	TRPM4
cg22444562	GPR1-AS
cg14812582	OTOGL
cg14327698	AC113608.1
cg16465717	CMSS1;FILIP1L
cg01164187	CCDC125
cg25683854	AL450043.1;MDS2
cg03489069	TM4SF20
cg22021226	HGSNAT
cg13053150	AL512283.2;PKIB
cg08989564	C16orf78
cg14724298	AC058822.1;LNX1
cg16270995	AC007686.4;LINC01629
cg03277630	AL162726.3
cg10656687	DACT2
cg26301167	BLOC1S5-TXNDC5;TXNDC5
cg08561932	CDC42SE2
cg15149273	RAD51B
cg23202253	ITPR2
cg24060680	PTPRM
cg10785547	C12orf4;RAD51AP1
cg15036867	GNGT1
cg23305420	RDX
cg16907508	CMTM8
cg03092551	AC068193.1;VRK2
cg25295825	ACKR3
cg13864794	CRPPA;SOSTDC1
cg11419575	AC079790.2
cg03392757	AC034114.2
cg15735370	AC005914.1
cg25206951	AP001042.1;AP001042.2
cg03412045	AC009139.1;AC009139.2
cg12706965	STUB1
cg13869274	AL157373.1
cg08510057	NMD3
cg02434606	AC078788.1
cg10217863	PGAM1
cg08548498	SLPI
cg27154217	PARP8
cg25143566	CRIM1
cg18693202	LINC02217
cg00214688	ITGB1
cg25304758	VTI1A
cg23731595	JCAD
cg03900817	AC024224.2;CLEC9A
cg05730789	AC073332.1;AHR
cg08248577	IQCK;KNOP1
cg06131895	SUB1
cg02779128	LINC00598
cg04161137	C1QC
cg23298114	EXT1
cg16693708	SEMA3D
cg26588222	URB1
cg03969797	MKRN3
cg11993578	HDAC9
cg25558617	PVT1
cg05356183	RAD23B
cg13734833	MRGPRF;MRGPRF-AS1
cg05596926	NCOR2
cg04737843	ATXN1
cg25565736	THORLNC
cg05772903	AC114689.3
cg11027717	AL049629.1
cg06640593	AC093326.1
cg21117426	TIRAP
cg27350254	RNA5SP30
cg01854491	FAM83H;IQANK1
cg07337112	SVIL
cg23550793	STX2
cg08444340	KIF5C
cg14347007	RAI14
cg00976619	CCNL1
cg00551647	CYYR1
cg08113665	AC093326.1
cg26759422	AC012651.1;CAPN3
cg05700726	AC025470.2
cg09578379	HHAT;RNU5A-8P
cg14117377	AC079804.3;Y_RNA
cg14633252	AL138752.2;SHB
cg22896572	AP000781.2
cg00950856	USP43
cg13200763	AC244502.1
cg04891328	TRAPPC9
cg04002944	ADGRB1
cg24121503	AKAP12
cg04951051	DLG5
cg26750188	JMJD8;WDR24
cg10277986	LINC02217
cg02781074	GGACT
cg07786675	SFN
cg14898647	AR
cg06688763	CDK6
cg23171972	AC103758.1
cg18721397	SUB1
cg07883886	AC016831.6;LINC00513
cg17076667	BAG3
cg02670310	AC013489.1;DET1
cg08548486	NCMAP-DT;RCAN3
cg05007486	LINC01834
cg08663896	ACLY
cg11128831	TAF4B
cg02672830	MCPH1
cg04274445	CNDP1
cg16387254	EXOC8;SPRTN
cg25828207	LINC02870
cg16204066	ITPR3
cg10897459	CLDN4
cg14714222	AL133342.1;PREX1
cg07573872	SBNO2
cg22778957	MIR3195;TAF4
cg00518190	ICMT;LINC00337
cg04455146	AC004594.1;CADPS2
cg01464849	AC079594.1;SMC4
cg02349468	SLC12A7
cg26539571	ATXN1
cg04811411	GAS5
cg08479860	ADCY8
cg11610925	KNDC1
cg19168312	AL137230.1;AL137230.2
cg22749642	AP006623.1;TSPAN4
cg10264318	AC073336.1;DPP6
cg07451097	INPP4B
cg09290260	FAM153CP
cg13148021	AL157886.1
cg01776094	RFX3
cg14325436	ABHD8;MRPL34
cg11334499	TCERG1L
cg18724891	UNC119B
cg24871922	SPIDR
cg00569091	RERE
cg01651949	CELF4
cg14609015	AL133167.1
cg16606347	EBF3
cg20707969	ADGRD1
cg18934822	SKI
cg12855461	TNFRSF19
cg22953865	CCDC85C;CCNK
cg23221723	AC107959.5;TNFRSF10C
cg05488731	FRYL
cg06605647	Z93930.2
cg06765219	ERICH1
cg14834385	FYB1
cg13380601	ADGRB1
cg05251342	LINC02357
cg04911669	KCNQ5;KNOP1P4
cg00491523	RBFOX1
cg16862518	SIAH1
cg14343446	NCOA7
cg00806481	PRDM16
cg08452528	RNF212
cg18355337	AC011476.2;AC011476.3;GP6
cg11454468	PCOLCE2
cg12256038	DNAAF5;PRKAR1B
cg23214949	SLC16A10
cg03631656	ANGPT2;MCPH1
cg00813386	JMJD1C
cg06314450	RALB
cg05245650	CDC42EP3
cg03034820	TOX2
cg12182815	LATS2
cg03367356	C12orf42
cg20279192	NEK11
cg06126721	SLC43A2
cg25605731	CALR
cg11669516	IGFBP2
cg19460508	PARVB
cg13793782	AL162417.1;RALGDS
cg11963400	TRIM40
cg12793924	VSNL1
cg09353140	CCNY
cg09602650	NEDD4
cg20027456	TRAPPC9
cg19205281	LINC00460
cg14249520	CPT1A
cg16262572	NIFK-AS1
cg27076536	VAC14
cg14398724	GFOD1
cg13764858	AL121582.1;MACROD2
cg23009042	CSPG5
cg19163742	CNOT10
cg02920782	AC097634.4;FOXP1
cg03057764	TMCC3
cg02520212	RIMBP2
cg22568270	MITF
cg19311375	EPAS1
cg05194139	FAM217A
cg24207410	IGHD
cg01668014	GSDMD
cg05957717	AHCYL1
cg17865555	DBP;SPHK2
cg00177239	FAM160B1
cg20978460	IQCE
cg03329597	MYH15
cg22747516	NLRP11;NLRP4
cg19772886	RDX
cg13681768	RPLP1P13;SACS
cg03981617	LINC01250
cg21285555	PCMTD1
cg01482418	LINC02765
cg21223520	UST;UST-AS2
cg24148133	ADPRHL1
cg01620164	FIGN
cg01880551	LPCAT1
cg10940515	MESD
cg04190475	LYRM4
cg24555089	HDAC4
cg00984696	KALRN
cg14302214	AL450322.2
cg19269749	CYP27C1
cg00797407	LINC00656
cg14044695	LDLRAD4
cg13707794	RCAN1
cg14928673	DOCK10
cg13074532	CIT
cg15318374	IL1RAP
cg20071505	PTPRM
cg17777683	CFLAR
cg13682598	AL360181.3;PAOX
cg11307144	EPB41L3
cg12440167	AC025271.2;CGNL1
cg01509853	FOXK1
cg19301109	AC244502.1;TRAJ60;TRAJ61
cg24907772	AL513412.1;KDM4C
cg25661801	ARHGAP15
cg13770361	APOM;BAG6
cg09608814	XYLT1
cg08329397	ABCA13
cg08632701	AP000688.1;SETD4
cg19409133	RCC1
cg03332014	TTC7B
cg12513870	AGAP3
cg02031817	AC107884.2;PPFIBP2
cg20157874	NUDT6
cg22648929	PXDN
cg14137939	CCDC89
cg19856127	AP000844.2;NTM
cg16317330	TRAPPC9
cg12434898	RPTOR
cg21027759	IL19
cg19232929	ACVRL1
cg15571623	AC069288.1;MAD1L1
cg25488374	BTBD11
cg14475564	GFOD1
cg03838931	RPTOR
cg14036584	FRYL
cg19901969	DCUN1D3;ERI2
cg13353704	AL133464.1
cg10363550	ZEB2
cg09829303	TUBB3P2
cg25986712	KSR1
cg18477294	TDRKH
cg24718773	HNMT
cg16053651	SMOC2
cg22386583	RPTOR
cg19143716	PACSIN2
cg21631612	SRRT
cg09646392	TNFSF13B
cg11314602	SLX4IP
cg13169081	MEIS1;MEIS1-AS2
cg16509045	TRPM6
cg18976159	SLC35F2
cg06338710	GFI1
cg23378074	AC010198.2;LINC00941
cg01331992	RPS6
cg14805969	BEND3
cg15521790	MAML2
cg06509153	ATP10A
cg13835576	BLK
cg25859553	AL354956.1;DFFA
cg15024623	EPB41L3
cg22485552	PWWP2A
cg19318872	EPB41L3
cg05954918	ECE1
cg11105186	EYA1
cg16181002	PRKN
cg11047885	RBM47
cg15800212	DNASE1;SLX4
cg26422579	ZNF106
cg24184389	RERE
cg17511819	DST
cg13480937	ASTN1
cg18693576	AC131391.1;SNX29
cg15403283	SPTB
cg06197284	SLC28A3
cg10841124	AHRR;PDCD6-AHRR
cg00705130	AP000317.1;AP000317.2
cg06032862	PHLDB2
cg10213211	DNAJC10
cg00406023	OAF
cg21006866	ITGAE
cg21481937	PTPRR
cg03623277	LCP2
cg09726055	BAALC-AS1
cg26647200	AC106820.6;CCNF
cg08271907	SLC45A4
cg14524126	AC124944.2
cg02526950	MET
cg12681972	H3C6
cg23176148	AC244502.1;TRAV36DV7
cg02006564	MED12L
cg03253150	AL590627.2;EHMT1
cg04662369	RPTOR
cg22771894	MTUS1
cg02331761	DGKG
cg24005305	POP1
cg03664605	ABCC1
cg08423142	MYO1E
cg17772793	SMOC2
cg17009807	LINC01934
cg20931305	ATXN1
cg19904783	PLCB4
cg16031179	RNF217
cg06275503	OAF
cg15507901	AC063944.1;CCDC54
cg01600676	FAM168A
cg08269908	ADGRG3
cg03859359	LINC01091
cg01349792	AC018552.3;ADGRG1
cg05632420	AC016831.6;LINC-PINT;MKLN1
cg06968164	AL359706.1
cg15747192	SHLD1
cg16377108	SRRM4
cg12655112	EHD4
cg21846319	DUSP16
cg01207684	ADCY9
cg14750037	MIR222HG
cg05560321	TNIK
cg26572459	AC018816.1;ITPR1
cg03370831	STK3
cg12081253	SDK2
cg23768622	RUNX1T1
cg10581158	IGHV1-46;LINC00221
cg08164005	AP000229.1;AP001439.1;APP
cg25774094	INHBA-AS1
cg10725542	TM4SF1;TM4SF1-AS1
cg18597421	AP001439.1;APP
cg04848555	AL365295.1
cg15975806	AL163541.1
cg25167447	NAV1
cg17366225	HS3ST1
cg00288598	AGO2
cg11398685	AC022509.1;AC022509.2;SSPN
cg25038473	AL357075.4;IPCEF1
cg25819846	AC073862.3;ADGRD1
cg19918623	CHCHD3
cg01614918	LGR6
cg10472711	DNAAF5
cg00272608	KSR1
cg04725636	DNAJC5B
cg05550995	TPSP2
cg08530859	LYNX1-SLURP2;SLURP2
cg03741350	AC138207.9
cg03535610	ERG
cg14611086	AC003092.1
cg04562683	TP73
cg14651126	SLCO3A1
cg03874476	WWOX
cg10302377	NAV2
cg05845533	AC006947.1;PRKCA
cg02727811	CTBP2
cg20227944	CUX2
cg00301372	YY1P2
cg10473623	NAV2
cg08731171	SNTB1
cg07275207	SMCO4
cg27552410	LINC01229;MAFTRR
cg19466046	TAOK3
cg07774533	LDLRAD3
cg16770054	AC069288.1;MAD1L1
cg13247329	AL031666.2;ZMYND8
cg02881186	TRAPPC9
cg13733266	CCDC89
cg17556976	LDLRAD4
cg09419122	GTF3C1
cg08632909	FADD
cg00469284	LCLAT1
cg14293992	ZNF160
cg02051428	AP002748.5;DPP3
cg27224143	CNBD1
cg15637878	DNAJB11;TBCCD1
cg09805347	AC013402.3
cg03617932	DOCK5
cg22029941	DLG2
cg05891292	POM121L12
cg16230626	LINC02240
cg03905475	SPOCK1
cg03695081	DRD2
cg16306706	FOXJ3
cg04237288	SULF1
cg24350671	SEMA3A
cg01000576	TNR
cg00661399	TNXB
cg26879421	NET1
cg05796652	AC018523.2;PSMA1
cg00216676	VPS26B
cg11385536	AL391628.1;COQ8A
cg04350571	LYNX1;LYNX1-SLURP2
cg25499552	CCDC181
cg12363903	C5orf66
cg18797590	CC2D2A
cg15441055	SNX29
cg04281750	AL133464.1
cg09022852	PLEKHG4B
cg25823077	IPO9-AS1;NAV1
cg03611750	RAB27B
cg20162504	LINC02345
cg05189524	CACNA1E
cg02902617	RIN3
cg04724406	ADARB2
cg25349729	PTPN14
cg01143440	DLGAP2
cg07193023	AC129807.1
cg07187855	DDR1
cg23366832	BACH2
cg21721718	AL591518.1
cg01384246	MSC-AS1
cg08722176	LINC02395
cg01704939	AC009480.1;ACVR2A
cg19217535	RAB1A
cg08705258	DPYSL2
cg09051789	LMTK2
cg12691572	AL158212.5;VTI1A
cg14533567	PBRM1
cg10440877	AC009226.1
cg12098441	ASF1A;MCM9
cg20788020	ZFPM2
cg26196424	ARMH4
cg18363294	AC106870.1;AC106870.3;ALK
cg05976544	ATP8B1
cg10195983	SAMD12
cg04220541	SPIDR
cg04697056	FAT1
cg15524111	AC010531.1;FBXO31
cg25082074	TBC1D5
cg14157417	PTPRN2
cg00997310	DFFB
cg07663211	AL118511.2
cg08136688	AC008674.1
cg05600164	FGFR1;LETM2
cg16480662	MIR3132;TMEM198
cg00059089	FMNL2
cg08891072	AF131215.3;XKR6
cg17366166	AP2A2
cg03440799	AXDND1
cg07855242	MYT1L
cg04165814	POLR3A
cg16971200	MCTP2
cg02262553	AC093827.4;AC093827.5
cg17474485	AC024901.1
cg13206932	CCN1
cg16020638	AP002336.2;MIR548K;PPFIA1
cg24495062	ARID5B
cg06824812	AC019257.8;CLN8
cg19034770	AC087269.1;MFHAS1
cg10600295	AL109809.4
cg15943751	AP002008.2;POU2AF1
cg16326402	ACVR1
cg13656556	GFPT2
cg03921825	NPHP4
cg24908617	STON1;STON1-GTF2A1L
cg07120858	AP005059.2;EPB41L3
cg10973762	DUT
cg13127186	GPR107
cg02569554	BDH1
cg26105232	IL2RA
cg06444395	CASC19;PCAT1
cg13495130	GALNT2
cg11174816	ELMO1
cg24945895	LINC00243
cg19526722	PKN2-AS1
cg15652790	SLC6A15
cg21606291	NET1
cg12761472	CEP85L
cg05933871	AC025809.1;AC025809.2
cg08530445	AL603840.1
cg13484881	AL117190.1;AL117190.2;MEG3
cg21834463	SGK1
cg10647833	RPS6KA2
cg27140633	RCOR2
cg01854776	SH3BP4
cg25179876	NRP1
cg14125832	ABCC13
cg14338256	CELF4
cg24316073	AC010973.2;SLC4A2
cg09163646	GLDC
cg25709906	AL359922.1;MTAP
cg08217666	AC005042.1;PKP4-AS1
cg03126058	PRDM16
cg08752726	AP000331.1;RUNX1
cg15775218	EIPR1
cg04183654	METTL9
cg06834630	KSR1
cg27223534	AC022826.2;UBE2W
cg10801633	PEX14
cg26675785	ABCC1
cg18391577	STUB1
cg15110243	TENM4
cg21264300	AC046134.2;NMNAT3
cg12399557	INPP5A
cg25491935	AC100863.1
cg05677975	MIPEP
cg19050450	CHST11
cg10888644	TENT4A
cg21336878	LYAR
cg03443943	AC097518.2
cg23379566	TM4SF1;TM4SF1-AS1
cg05671501	PPARG
cg26247646	KIF1B
cg15993762	PPIG
cg23454517	TBC1D16
cg16679378	TMEM86A
cg04703800	ZNF451
cg07574468	AL035670.1;CYP39A1
cg24012880	TSPAN18
cg08384155	SYNPO2
cg07047280	DSCAM
cg01675949	DNHD1
cg14169496	DTHD1
cg04252044	TPRG1;TPRG1-AS1
cg24045378	PRDM16
cg22454516	APP
cg10323278	HDLBP
cg07710974	RGS20
cg01833015	COL25A1
cg05390473	AC018558.1;AC018558.7;TP53TG3HP
cg23856505	LINC02053
cg18481342	AC068580.3;AC068580.4;CTSD
cg23165574	BNC2
cg23467385	DTNA
cg10532358	AC092153.1
cg04992215	AC006305.1;LINC01539;LINC01905
cg20337105	LINC02577
cg01763333	AC012668.3;LINC00607
cg04600000	RASA3
cg12378153	EIPR1
cg18040974	SCUBE1
cg22593894	AL109809.4
cg16104263	ARHGEF16
cg09448652	SNHG1;SNORD22;SNORD30
cg24839991	GATB
cg24832862	MS4A6E
cg07376381	LCK
cg24454158	FMN2
cg01912578	AMFR
cg02222361	MTHFD1L
cg22994883	AC016831.4;AC016831.6;LINC00513
cg01738406	VSIG2
cg10421188	CREB5
cg10799625	SORBS2
cg23005885	ZNF710
cg26854680	PSTPIP2
cg03079219	MEIS3
cg14758875	GLDC
cg23607667	AL159174.1;ANKRD6
cg08495784	SLC7A1
cg02093859	DOCK1;INSYN2A
cg20053110	MDGA1
cg01624004	ASIC3
cg04163167	LINC00158
cg16158027	SLC39A10
cg18430034	EXOC3
cg09190310	MCF2L
cg10172979	AL133279.2
cg24312879	ACOT7
cg03663120	NUDT1
cg03355547	AC011246.1
cg11195360	OR8B8
cg03728930	NDRG1
cg25683744	NINJ2
cg24594555	CEP164
cg00718594	RBMS2
cg08066875	GCA
cg03471593	LPCAT2
cg07347959	CDH4
cg22720431	LINC00551
cg20215864	GALNT10;SAP30L-AS1
cg21041888	AC107050.1;FAT1
cg23623851	CPHL1P
cg02358647	SCGN
cg09511513	ATP6V1B2
cg08758881	AC026341.1
cg06034194	LURAP1L;LURAP1L-AS1
cg04286638	OTUD7B
cg14433983	DRD4
cg09189354	AL161938.1
cg08069247	HABP2
cg08476055	RUNX2
cg15073665	PC
cg25858982	AC078788.1
cg16576811	NEDD4L
cg09062752	AL354794.1;PIP5K1B
cg06924389	ZBTB2
cg16016737	SLCO3A1
cg08793487	KNOP1;VPS35L
cg02425145	OXCT1
cg08778768	DRAIC
cg09148948	RN7SKP43
cg18884834	AL158175.1;LINC01747
cg21198219	FLI1
cg16493540	DISC1
cg18367631	PRKAR1B
cg03946667	TGFBI
cg03854993	VPS41
cg26652737	PIK3R4
cg03355213	CHMP4B;ZNF341-AS1
cg22772930	AC009403.2
cg03741419	LINC01278
cg22768861	BTBD9
cg22670100	SLX4IP
cg16853390	AL359922.1;MTAP
cg27439336	ADGRD1
cg17124387	CBX4
cg02343715	COL23A1
cg26604148	PARP4;TPTE2P6
cg24855498	MIR155HG
cg19654061	ALPP
cg24794325	CCDC3
cg14221617	ALDH1B1
cg11610763	PRKCA
cg14094639	AURKAIP1
cg00469897	TNS3
cg24813533	AC104316.1
cg07895786	MEGF10
cg15120863	RBM44
cg16729467	FGD5
cg17928208	RAP2A
cg22104103	MIR99AHG
cg12128119	GLB1L2
cg01481557	CASC15
cg19742173	MAP2K1
cg09318256	AGPAT4
cg07017486	ARHGAP42
cg17731952	AP003086.1;GAB2
cg12511580	PPL
cg03785165	ATP11A
cg12946832	ATRAID;SLC5A6
cg10935698	RSRC1
cg00510149	IRAG1
cg19040266	SLC22A5
cg19997773	ZFR
cg22506773	RNU6-497P
cg02874145	CLDN4
cg20723815	ZDHHC2
cg02540781	BRD9;ZDHHC11
cg10724891	AC016705.1;ARNT2
cg11702866	AC083855.2;HRH1
cg19245776	ETV6
cg05512561	STARD13
cg15457693	CSTF2
cg12476884	AC121342.1
cg24625171	ALKBH8
cg09269170	AP000812.4;LRTOMT;NUMA1
cg09452568	ESM1
cg15028458	CFAP20DC;CFAP20DC-AS1
cg26894079	AP000926.2;CLMP
cg05405476	SLF1
cg23207176	KCNK13
cg07626763	SLC6A9
cg02703936	AP002761.1
cg10261864	CAPN2
cg23542880	BOC
cg03351508	AF222685.1
cg22064182	ARHGAP18
cg23952740	PRKCA
cg02679502	CTHRC1
cg10649016	MIR646HG
cg21403806	EXT1
cg14166284	AL445423.3;HLX
cg11795922	PLB1
cg27465569	IRAK4;PUS7L
cg20892245	AL136162.1
cg26116326	AC008674.1
cg27307975	LIPC
cg07402261	CARS2
cg13269525	DGKG
cg14839974	PTPRR
cg17178175	NFE2L2
cg02816732	TNS3
cg27521648	AC021660.3;AC021660.4
cg14178337	PARD3
cg11742305	AFDN
cg18790852	LMTK2
cg24786875	SLF1
cg02586876	POLR3A
cg04527429	PALM
cg27535677	AL121932.1;AL121932.2
cg26383138	MYT1L
cg22809683	LAMC1
cg27520661	TTC13
cg18847961	RUNX1T1
cg26275046	AL133464.1
cg23569067	STARD13;STARD13-AS
cg27613976	NKD2
cg18106582	SNX18
cg18450626	AGAP3
cg23861541	EHBP1
cg03607312	COG5;DUS4L
cg17045348	DROSHA
cg00232772	SIRPG;SIRPG-AS1
cg14486847	NIBAN1
cg17964921	BRD9
cg21927637	PRKDC
cg27132335	SBSPON
cg08622826	SLA;TG
cg00527937	TMED3
cg17297129	ANKS6
cg16413076	SLC25A33
cg21806985	MCC
cg04972021	FGD4
cg03371384	AP000439.1
cg12851711	AC011586.2
cg23861834	DHX32;Metazoa_SRP
cg02030592	PIP4K2A
cg06339396	AC018552.2;DRC7
cg14980042	GALNT2
cg19207505	LINC01796;TMEM182
cg27074221	MEG8;MIR495
cg16691072	TCEA1
cg18615773	AL356234.2;LINC02539
cg18912160	LINC02668
cg02417813	RIMS2
cg16338844	AC136621.1;SLC6A2
cg19412131	ATXN1
cg26232451	FGFR1;LETM2
cg17412302	TNKS2
cg14541119	AL357146.1
cg18027683	CCN1
cg13280108	SHANK2
cg25122853	ANKRD30A;RNU6-811P
cg01792246	AC105001.2;PINX1
cg01495416	FAM110B
cg19242345	RERE
cg14713443	TRAV26-1
cg04137949	NAF1
cg01418409	PDE11A;PDE11A-AS1
cg09118175	BICD1
cg22421019	ENSA
cg27326027	ARHGAP28
cg25532068	RNU6-410P
cg14682080	TENT4A
cg16138752	AC131212.3;FBRSL1
cg17463698	WHAMM
cg19788128	AC005884.1;BCAS3
cg08972314	CRB2
cg12036619	ANTXR2
cg24731652	SLC20A2
cg08480452	KIF13A
cg07423050	FARP1
cg15782683	GSN
cg01914413	NLRX1
cg08917944	TERF2
cg26346730	MBP
cg20474611	HMGN2P46;SNORA41B
cg17366015	IKZF5
cg02186141	TBCD
cg01876490	CDH7
cg26457483	PHGDH
cg24702579	LINC01006
cg09787089	SSBP3
cg00381736	LTBP1
cg24598677	IFRD1
cg13836903	SMARCA2
cg17661135	NRG1
cg07523140	PIMREG
cg17742409	PLCB4
cg03977657	LAMB3
cg23962495	PRKCB
cg15117322	ITPR2
cg16865375	TPD52L1
cg27382910	PTPRE
cg01485549	FTO
cg01863123	ZSWIM5
cg06360232	HUNK
cg26933338	GTF2F2;RN7SKP4
cg16080552	TACSTD2
cg11849958	PPP1R21
cg11627885	AC097375.1
cg21435375	METAP1D
cg17119170	LINC02731
cg02311568	ZMIZ1
cg26158079	PREP
cg11184985	NDUFA10
cg24958325	AC124862.1;ANKMY1;DUSP28
cg06112894	TRAPPC9
cg03708195	GNS
cg12948604	AC091939.1
cg15104456	PVT1
cg05591724	SEM1
cg11819164	TMTC4
cg19954481	MRPS5
cg00716780	AL136366.1;NFIB
cg07735770	BASP1
cg19090784	LINC01166
cg11525020	BANF2
cg05319697	MMAB;RNU4-32P
cg02445968	ADARB2
cg06946021	AC004704.1
cg26296642	OXNAD1;RFTN1
cg03455181	PRDM16
cg14326848	ZDHHC14
cg16837588	ASPG
cg06633438	MLLT1
cg13693558	RUVBL1
cg22737478	TTC12
cg09905811	NRXN1
cg25060890	RPS6KC1
cg09695592	LINC01168
cg24595440	RAP1GAP2
cg01872912	AGPAT4
cg12231423	EP400
cg25156952	AC006026.3;FAM221A
cg08112058	AC106038.1;LINC00534;TMEM64
cg17352276	AC116913.2;RPL4;SNORD16;SNORD18B
cg11131117	AC069288.1;MAD1L1
cg09817985	VSX1
cg07305933	PVT1
cg04043077	PARD3
cg25482100	CRPPA
cg08928753	TIE1
cg00686132	AFDN
cg21223341	VAV2
cg26656658	P2RX7
cg23376330	GRM1;RNA5SP222
cg10732259	ERICH1
cg13756251	COL5A1
cg16352333	AC108449.1;KIF13B
cg04226884	AC136469.1;MARCHF2
cg27333178	NFKB1
cg21124310	ANKRD55;RNA5SP184
cg21550372	WDR25
cg07653477	SYN3
cg16912838	FKBP5
cg09471527	SYNGAP1;SYNGAP1-AS1
cg27386413	TRAPPC12
cg14378231	DPYD;MIR137HG
cg05807849	OPCML
cg06711298	SEMA4C
cg23963517	BICC1;FAM133CP
cg06940387	AL109615.2;AL109615.3
cg01870690	CSRP1
cg23818401	NOX5
cg04857395	LRPAP1
cg17693757	LTO1
cg06496913	BCAS3
cg09854615	AP000439.1
cg14955528	RNA5SP406;RNA5SP407
cg11094040	DOCK1;INSYN2A
cg08688907	MIR3142HG
cg18950540	AL050320.1;ISM1
cg20176142	ZBTB10
cg26376241	SPRED2
cg17851221	CAMK1D
cg03680338	CASC15
cg26955473	PBX1
cg18923006	DIAPH1
cg22476055	CLEC16A
cg19035612	CDK14
cg12973994	LRIT1;RGR
cg27128311	AC009041.1
cg12944251	RXRA
cg06684822	SAMSN1
cg26906446	AC098828.1
cg11577298	ABR
cg18836934	LINC01237
cg02064674	SLCO5A1
cg24704462	ANKRD33B
cg21566771	RNF144A
cg01403030	AL356000.1;SAXO1
cg01976035	ANKRD44
cg04326863	GRID1
cg09539739	ABCC11;LONP2
cg00483852	KCTD10
cg18319024	HMCN1
cg17694130	LINC00504
cg27195131	RUNX1
cg23231958	LINC01340
cg01118636	SYN3
cg03321152	DNASE1;TRAP1
cg22153407	GALNT2
cg03461107	STX18;STX18-IT1
cg06430772	AGAP1
cg03778909	TBCD
cg01747222	CMTM5
cg16851369	ZBTB43
cg07672688	MAF
cg02597493	RASGRF1
cg16384774	FOXN3
cg09441047	RAB2A
cg14728609	SUSD1
cg14886379	CENPJ
cg14708132	NCAM1
cg00802237	SERPINA1
cg21216258	CACNA1B
cg00116699	HDAC4
cg07271230	RBM33
cg26416241	NTM
cg13079571	TRIM39;TRIM39-RPP21
cg11713727	MMADHC;MMADHC-DT
cg02389323	PIEZO1
cg05410694	LRMDA
cg11449146	GAS2
cg19176897	LGALS8;LGALS8-AS1
cg27357273	BHMT;DMGDH
cg04582838	TMEM63A
cg07853314	RNF187
cg12141064	LINC01250
cg15612817	FUT8
cg10054437	AC134043.2;RNF145
cg23955161	PXDC1
cg13921918	ABCC4
cg06061257	SDK2
cg00118989	TRPC7
cg03094134	TRIM39;TRIM39-RPP21
cg18638056	SLC22A23
cg20415053	CATSPER4
cg03462376	DLG5
cg23227847	CD36
cg20359360	PNPLA2
cg03790364	CTHRC1
cg05549818	ESR1
cg05610000	MACROD2;MACROD2-AS1
cg03820176	DROSHA
cg20535143	ARL13B
cg18444952	AC097634.4;FOXP1
cg08112866	HMGCR
cg23803230	SIRPG;SIRPG-AS1
cg12650721	LINC00578
cg26716823	BBS9
cg01024042	PHLDB1
cg10120652	AC022784.1
cg22168017	CTSE
cg01063112	PARN
cg04330597	SH3BP4
cg24288706	HPD
cg23891364	UBE2J2
cg10831427	SPRED2
cg27336392	TSHZ3
cg17282834	FAM135B
cg07243892	TBC1D5
cg02534167	KLF7;KLF7-IT1
cg21313626	SCML4
cg22666015	INPP5D
cg20006294	FRMD4B
cg12247014	TBC1D8
cg05141695	DUSP22
cg20453370	NCEH1
cg02217022	TBCD
cg22381196	ATP5F1AP3;DHODH
cg16875121	CARD18
cg06452875	DHX38
cg16555595	TMCO3
cg02656474	CMAS
cg05405389	DLG2
cg17703438	RAPGEF5
cg19692240	SKA3
cg11616457	LINC01258
cg12831069	SH3RF3
cg11726097	NECTIN3
cg24606533	AC119674.2;PLPP3
cg13594957	ASB10
cg24263283	MYO1E
cg08567517	NKILA;PMEPA1
cg13276704	LMCD1-AS1
cg18826274	AC087645.2
cg01278888	TREM1
cg18109530	CNTN5
cg02346342	STAU2-AS1
cg18805457	TCERG1
cg19235198	AP001574.1;RNF19A
cg02454053	ZNF592
cg06819996	AL137782.1;LMO7
cg25963925	LINC02240
cg27618369	ZNF423
cg02446816	AC008063.1
cg15096829	GPR37L1
cg08825582	EFEMP2
cg15448681	BAZ2B
cg13304206	RBM47
cg24408573	NISCH
cg08339604	ATP5MGP8;METTL15
cg23262340	SRRT
cg03328299	STOML1
cg19858280	CCDC127
cg13460871	AL354712.1;LRRC38
cg25910699	PCAT1
cg09822402	CDK12
cg23120900	AC092756.1;MYO1E
cg24213248	AGAP1
cg15296238	LAMB4
cg04290722	LINC00298;LINC00299
cg14295482	GNG7
cg05510714	KYNU
cg22620746	AC003973.1;ZNF257
cg18629132	LINC02666
cg12300724	EYA1
cg24506221	GSTM1;GSTM2
cg05555396	TUBA1C
cg17717124	AL139020.1;TCL1A
cg18141400	AL358332.1;LINC00640
cg06961098	HAS3
cg05917748	AC091544.2;AC091544.4
cg16725948	AL137230.2
cg01099825	NELFB
cg22691119	AC008033.2
cg24008238	AFDN
cg06238300	ASPSCR1
cg23243312	NARS2
