## Supplemental Tables 1, 2, 3 for "Effects of the Hypomethylating Agent Guadecitabine on Peripheral Blood Mononuclear Cell Methylomes and Immune Cell Populations in Small-Cell Lung Cancer Patients": SupplTable3. Functional Pathways of Hypomethylated Genes.xlsx

### Sheet: Sheet1
Pathway/Annotation Database	Enriched Pathways
KEGG	Small cell lung cancer, NF-kappa B signaling pathway
GO:BP	developmental process, anatomical structure development, cell differentiation, cellular developmental process, system development, anatomical structure morphogenesis, multicellular organism development, animal organ development, positive regulation of response to stimulus, positive regulation of cellular process, cell development, positive regulation of signal transduction, multicellular organism…
GO:CC	cytoplasm, cell junction, actin cytoskeleton, cytoskeleton, synapse
GO:MF	protein binding, kinase binding, protein-containing complex binding, protein kinase binding, enzyme binding, chromatin binding, molecular adaptor activity, protease binding, protein-macromolecule adaptor activity
WP	TROP2 regulatory signaling, small cell lung cancer, Pleural mesothelioma, A network map of Macrophage stimulating protein MSP signaling, Neural crest differentiation
TF	Factor: TIEG1; motif: GGSGGKGNNN; match class: 1, Factor: AP-2beta; motif: GCNNNGGSCNGVGGGN; match class: 1, Factor: Sp2; motif: WGGGCGG, Factor: Sp6; motif: WGGGCGG, Factor: CPBP; motif: NGGGCGG, Factor: ZNF253; motif: SNGNSCGNGGNGCKGNN, Factor: WT1; motif: RGGNGGGGGAGGRGGNGGRG, Factor: AP-2gamma; motif: GCCYNNGGS, Factor: ZNF138; motif: GCAGCRSCNSGSNCMGSGCS; match class: 1, Factor: WT1; motif: …
